# Deep conservation of cis-regulatory elements and chromatin organization in echinoderms uncover ancestral regulatory features of animal genomes

**DOI:** 10.1101/2024.11.30.626178

**Authors:** Marta S. Magri, Danila Voronov, Saoirse Foley, Pedro Manuel Martínez-García, Martin Franke, Gregory A. Cary, José M. Santos-Pereira, Claudia Cuomo, Manuel Fernández-Moreno, Alejandro Gil-Galvez, Rafael D. Acemel, Periklis Paganos, Carolyn Ku, Jovana Ranđelović, Maria Lorenza Rusciano, Panos N. Firbas, José Luis Gómez-Skarmeta, Veronica F. Hinman, Maria Ina Arnone, Ignacio Maeso

**Author notes:** Posthumous author. These authors have contributed equally to this work (Marta S. Magri, Danila Voronov, Saoirse Foley).

## Abstract

Despite the growing abundance of sequenced animal genomes, we only have detailed knowledge of regulatory organization for a handful of lineages, particularly flies and vertebrates. These two groups of taxa show contrasting trends in the molecular mechanisms of 3D chromatin organization and long-term evolutionary dynamics of cis-regulatory element (CREs) conservation. To help us identify shared versus derived features that could be responsible for the evolution of these different regulatory architectures in animals, we studied the evolution and organization of the regulatory genome of echinoderms, a lineage whose phylogenetic position and relatively slow molecular evolution has proven particularly useful for evolutionary studies. First, using PacBio and HiC data, we generated new reference genome assemblies for two species belonging to two different echinoderm classes: the purple sea urchin *Strongylocentrotus purpuratus* and the bat sea star *Patiria miniata*. Second, we characterized their 3D chromatin architecture, identifying TAD-like domains in echinoderms that, like in flies, do not seem to be associated with CTCF motif orientation. Third, we systematically profiled CREs during sea star and sea urchin development using ATAC-seq, comparing their regulatory logic and dynamics over multiple developmental stages. Finally, we investigated sea urchin and sea star CRE evolution across multiple evolutionary distances and timescales, from closely related species to other echinoderm classes and deuterostome lineages. This showed the presence of several thousand elements conserved for hundreds of millions of years, revealing a vertebrate-like pattern of CRE evolution that probably constitutes an ancestral property of the regulatory evolution of animals.
