## Supplementary material for "Deep conservation of cis-regulatory elements and chromatin organization in echinoderms uncover ancestral regulatory features of animal genomes": Suppl Table 1

### Sheet: ST1_ATAC-seq_statistics
Supplementary Table 1: ATAC-seq statistics
species	S. purpuratus
genome	Spur5 921855793 bp
developmental stage	early blastula (11hpf)		mes. blastula (24hpf)		late gastrula (48hpf)		prism larva (66hpf)		pluteus larva (72hpf)
number of peaks (IDR)	10422		25643		26395		33374		18470
replicate	rep1	rep2	rep1	rep2	rep1	rep2	rep1	rep2	rep1	rep2
tot number of reads	14393822	13373484	7479114	7763722	6705752	8165974	11369888	13882374	10869340	8268810
species	P. miniata
genome	pmin2 1006316195 bp
developmental stage			mes. blastula (24hpf)		late gastrula (66hpf)				bipinnaria larva (90hpf)
number of peaks (IDR)			67139		54020				65706
replicate			rep1	rep2	rep1	rep2			rep1	rep2
tot number of reads			13612880	12474104	10186920	9023010			13095860	16779062
