## Supplementary material for "Deep conservation of cis-regulatory elements and chromatin organization in echinoderms uncover ancestral regulatory features of animal genomes": Suppl Table 2

### Sheet: ST2_TFBM enrichments
Supplementary Table 2: Selected TFBM enrichments in “early”, “late” & “larva” pCREs
early TFBMs
Consensus	Motif Name	S. purpuratus		P. miniata
		rank	p-value	rank	p-value
TAATCCCN	Pitx1(Homeobox)	1	1e-09	28	0.0001
GCTAATCC	CRX(Homeobox)	2	1e-09	NA	NA
AVCAGCTG	SCL(bHLH)	3	1e-09	NA	NA
TTRAGTGSYK	Bapx1(Homeobox)	4	1e-08	NA	NA
RGCCATTAAC	Nanog(Homeobox)	5	1e-08	14	1e-08
TGTCANYT	Tgif2(Homeobox)	7	1e-06	NA	NA
RGGATTAR	GSC(Homeobox)	14	1e-05	56	0.01
GKTAATGR	Nkx6.1(Homeobox)	16	1e-05	16	1e-08
NYTAATCCYB	Otx2(Homeobox)	26	0.0001	54	0.01
CTAATKGV	Isl1(Homeobox)	39	0.001	30	0.0001
NWAACCACADNN	RUNX2(Runt)	62	0.01	9	1e-11
CCATTGTTNY	Sox6(HMG)	65	0.01	5	1e-34
BCCATTGTTC	Sox2(HMG)	71	0.01	3	1e-47
CCWTTGTYYB	Sox10(HMG)	87	0.01	1	1e-54
RAACAATGGN	Sox15(HMG)	98	0.01	4	1e-37
GTCATGCHTGRCTGS	Pax8(Paired,Homeobox)	NA	NA	11	1e-11
late TFBMs
Consensus	Motif Name	S. purpuratus		P. miniata
		rank	p-value	rank	p-value
WAAGTAAACA	FOXA1(Forkhead)	1	1e-32	2	1e-100
RGCCATTAAC	Nanog(Homeobox)	3	1e-27	17	1e-41
TRTTTACTTW	FOXM1(Forkhead)	4	1e-27	3	1e-97
NTATYGATCH	HNF6(Homeobox)	10	1e-18	152	0.0001
GKTAATGR	Nkx6.1(Homeobox)	13	1e-16	20	1e-35
CCWTTGTYYB	Sox10(HMG)	14	1e-16	NA	NA
CCWTTGTY	Sox3(HMG)	16	1e-15	NA	NA
TAATCCCN	Pitx1(Homeobox)	17	1e-15	13	1e-44
HNRAATCAAT	Cux2(Homeobox)	20	1e-14	NA	NA
AGATAASR	GATA3(Zf)	24	1e-13	5	1e-79
NBWGATAAGR	Gata4(Zf)	50	1e-09	6	1e-78
YCTTATCTBN	Gata6(Zf)/	55	1e-08	8	1e-74
YTGWCADY	Tgif1(Homeobox)	59	1e-08	12	1e-44
BBCTTATCTS	Gata2(Zf)	78	1e-06	9	1e-67
CARRGKBCAAAGTYCA	HNF4a(NR),DR1	106	1e-05	15	1e-42
GCTAATCC	CRX(Homeobox)	109	1e-05	11	1e-44
larva TFBMs
Consensus	Motif Name	S. purpuratus		P. miniata
		rank	p-value	rank	p-value
GGGGGAATCCCC	NFkB-p50,p52(RHD)	1	1e-12	NA	NA
GKTAATGR	Nkx6.1(Homeobox)	2	1e-10	NA	NA
TRTTTACTTW	FOXM1(Forkhead)	3	1e-09	19	0.001
TGTCANYT	Tgif2(Homeobox)	5	1e-08	24	0.001
YTGWCADY	Tgif1(Homeobox)	6	1e-08	27	0.01
NNYTAATTAR	Lhx1(Homeobox)	7	1e-08	NA	NA
TAATCCCN	Pitx1(Homeobox)	8	1e-07	7	1e-07
NTATYGATCH	HNF6(Homeobox)	21	1e-05	2	1e-08
YCTTATCTBN	Gata6(Zf)	37	0.0001	3	1e-07
BBCTTATCTS	Gata2(Zf)	81	0.01	1	1e-08
BTCAAGGTCA	Nr5a2(NR)	NA	NA	4	1e-07
