## Supplementary material for "Deep conservation of cis-regulatory elements and chromatin organization in echinoderms uncover ancestral regulatory features of animal genomes": Suppl Table 5

### Sheet: ST5_deeply_cons_pCREs
Supplementary Table 5: Deeply conserved pCREs in sea star, sea urchin and amphioxus
sp_idr_peak	sp_position	pm_idr_peak	pm_position	Blan
peak10800	distal	NA	NA	xpSc0039674:53589-54003
peak24502	distal	peak17085	distal	xfSc0002126:221-1460
peak15274	promoter	peak47345	promoter	xfSc0001654:352-1438
peak35447	promoter	peak54503	distal	xfSc0001040:1958-3063
peak23046	distal	peak2359	distal	Sc0000527:18672-20396
peak34833	promoter	peak6143	promoter	Sc0000273:95565-96485
peak28003	promoter	peak10439	promoter	Sc0000254:345425-346353
peak23746	promoter	peak26717	promoter	Sc0000214:162558-163212
NA	NA	peak34781	promoter	Sc0000198:520918-521132
NA	NA	peak35836	promoter	Sc0000183:512790-513313
NA	NA	peak33758	promoter	Sc0000176:190469-190663
peak44765	promoter	NA	NA	Sc0000168:453405-453882
peak37945	promoter	peak40517	promoter	Sc0000132:348846-349335
NA	NA	peak43169	promoter	Sc0000103:691359-692075
NA	NA	peak22735	promoter	Sc0000076:530565-531865
NA	NA	peak13562	promoter	Sc0000069:1006146-1006601
peak45575	promoter	NA	NA	Sc0000061:789659-790673
NA	NA	peak49762	promoter	Sc0000061:789377-789612
NA	NA	peak55885	promoter	Sc0000055:1134328-1135324
NA	NA	peak13111	promoter	Sc0000054:1579522-1581133
NA	NA	peak59506	promoter	Sc0000048:617204-618335
peak33405	distal	peak52437	distal	Sc0000047:1854194-1854529
peak3802	promoter	peak36966	promoter	Sc0000039:1900741-1901379
peak41008	promoter	peak14406	promoter	Sc0000025:806604-807131
NA	NA	peak40039	distal	Sc0000023:287294-288072
peak40464	promoter	NA	NA	Sc0000014:541125-541817
peak4907	promoter	NA	NA	Sc0000013:3998313-3998952
peak13017	promoter	NA	NA	Sc0000012:3700301-3701361
NA	NA	peak35366	promoter	Sc0000012:1631895-1632348
peak14129	promoter	NA	NA	Sc0000012:1081455-1082427
peak29343	promoter	peak42194	promoter	Sc0000009:5691346-5691701
peak1006	distal	NA	NA	Sc0000009:5278441-5278892
peak41706	promoter	peak5612	promoter	Sc0000008:60203-60943
peak5376	promoter	peak29328	promoter	Sc0000006:842671-843242
peak5324	promoter	peak30501	promoter	Sc0000006:4315131-4315998
NA	NA	peak63832	promoter	Sc0000004:2515756-2516818
NA	NA	peak47822	promoter	Sc0000003:3294638-3296010
NA	NA	peak8723	promoter	Sc0000001:2796762-2797814
peak36384	distal	NA	NA	Sc0000000:7858494-7859555
peak29534	promoter	peak8856	promoter	NA
peak30553	promoter	peak8640	promoter	NA
peak19725	distal	peak665	distal	NA
peak14254	promoter	peak66189	promoter	NA
peak37448	promoter	peak65872	promoter	NA
peak31507	promoter	peak65117	promoter	NA
peak34275	distal	peak6267	distal	NA
peak21382	promoter	peak62661	promoter	NA
peak21567	promoter	peak62160	promoter	NA
peak34845	distal	peak6166	distal	NA
peak35557	promoter	peak61306	promoter	NA
peak34859	promoter	peak6120	promoter	NA
peak35920	distal	peak6020	distal	NA
peak47066	promoter	peak59547	promoter	NA
peak38503	promoter	peak59260	promoter	NA
peak39206	promoter	peak59211	promoter	NA
peak33462	promoter	peak5912	promoter	NA
peak37126	promoter	peak58038	promoter	NA
peak33176	promoter	peak54454	promoter	NA
peak33175	distal	peak54453	distal	NA
peak35652	promoter	peak51625	promoter	NA
peak35163	promoter	peak51484	promoter	NA
peak47062	promoter	peak50059	promoter	NA
peak47065	promoter	peak50056	promoter	NA
peak46555	promoter	peak49983	promoter	NA
peak41699	promoter	peak47580	promoter	NA
peak33318	promoter	peak4741	promoter	NA
peak45204	promoter	peak45611	promoter	NA
peak45083	distal	peak45539	distal	NA
peak45279	promoter	peak45176	promoter	NA
peak44578	distal	peak44683	distal	NA
peak33551	promoter	peak4416	promoter	NA
peak30287	promoter	peak42235	promoter	NA
peak43526	promoter	peak42048	promoter	NA
peak43910	promoter	peak42044	promoter	NA
peak45001	promoter	peak41207	promoter	NA
peak18947	promoter	peak37901	promoter	NA
peak20451	promoter	peak365	promoter	NA
peak14129	promoter	peak35436	promoter	NA
peak32642	promoter	peak35012	promoter	NA
peak35610	promoter	peak3447	promoter	NA
peak16725	promoter	peak32179	promoter	NA
peak16701	promoter	peak32155	promoter	NA
peak37214	promoter	peak31602	promoter	NA
peak16080	distal	peak3134	distal	NA
peak37934	promoter	peak31109	promoter	NA
peak5364	promoter	peak30642	promoter	NA
peak4580	distal	peak30083	distal	NA
peak5339	promoter	peak29673	promoter	NA
peak24763	promoter	peak27958	promoter	NA
peak24160	promoter	peak27821	promoter	NA
peak24144	distal	peak27807	distal	NA
peak24331	distal	peak27442	distal	NA
peak24116	promoter	peak2652	promoter	NA
peak28785	promoter	peak26366	promoter	NA
peak36477	distal	peak24746	distal	NA
peak10493	promoter	peak24221	promoter	NA
peak30772	promoter	peak22130	promoter	NA
peak7838	promoter	peak21421	promoter	NA
peak6258	promoter	peak21274	promoter	NA
peak6258	promoter	peak21273	promoter	NA
peak6475	promoter	peak21259	promoter	NA
peak8185	promoter	peak21192	promoter	NA
peak7378	promoter	peak19999	promoter	NA
peak6332	promoter	peak19989	promoter	NA
peak7583	distal	peak19517	distal	NA
peak7841	promoter	peak19118	promoter	NA
peak19795	promoter	peak1881	promoter	NA
peak26257	promoter	peak16197	promoter	NA
peak26653	promoter	peak16143	promoter	NA
peak25955	promoter	peak15745	promoter	NA
peak20977	promoter	peak1508	promoter	NA
peak9517	distal	peak13414	distal	NA
peak9223	promoter	peak11800	promoter	NA
peak8750	promoter	peak11294	promoter	NA
peak29673	distal	peak10871	distal	NA
peak38853	promoter	peak10729	promoter	NA
peak38852	promoter	peak10727	promoter	NA
peak28004	distal	peak10438	distal	NA
peak42588	promoter	peak10043	promoter	NA
